# Disentangling local adaptation and phenotypic plasticity in traits associated with altitude and temperature in widespread tropical butterflies

**DOI:** 10.1101/2025.08.29.673045

**Authors:** Tien T. T. Nguyen, Patricio A. Salazar-Carrion, Sophie H. Smith, Kimberly G. Gavilanes, Michelle Guachamin-Rosero, Gabriela Montejo-Kovacevich, Luke B. Richardson, Chris D. Jiggins, Caroline N. Bacquet, Nicola J. Nadeau

## Abstract

Climatic stratifications, in particular differences in temperature, occur along altitudinal clines. Understanding genetic and phenotypic divergence across these regions can give insight into speciation and diversification, as well as aid in our knowledge of how species may respond to possible climate change scenarios. Most past research has focused on temperate regions, yet it is in the tropics that organisms are thought to be the most vulnerable to rising temperatures. In addition, year-round stable temperatures in the tropics make altitudinal temperature variation more pronounced and increase the likelihood of local adaptation across relatively narrow gradients. Here we investigate how genetics and the environment influence a wide range of traits in two butterfly species, *Heliconius erato* and *Heliconius melpomene,* which are widespread across the neotropics and occur along the altitudinal slope of the Andes. Using ‘common garden’ rearing of over 1,000 offspring from over 70 wild females caught along an altitudinal gradient, as well as rearing of populations from either end of the altitudinal range in their reciprocal temperature environments, we find evidence of genetic, environmental, and in some cases gene-by-environment interaction effects in developmental, morphological, and thermal tolerance traits. We find parallel divergence in wing colour in both species, with wing colour darkening with increasing altitude, consistent with this playing a role in thermoregulation in these species where wing colour has mostly been linked to mimicry and mate choice. We also find evidence for gene-by-environment interactions: In *H. erato* we found local differences in heat acclimation response, with increased heat knock-out times at higher rearing temperatures found only in low altitude populations, which are exposed to the hottest temperatures. We find evidence for heritable genetic variation in most traits measured, with positive implications for adaptation to climate change, although our results suggest that selection may not act in a straightforward way on these traits.
