## Supplementary tables for "Disentangling local adaptation and phenotypic plasticity in traits associated with altitude and temperature in widespread tropical butterflies"

### Sheet: Readme
GCE_models	All the chosen models for the "Common Garden Experiment" includes the strongest model (with fewest explanatory factors) and the model used to calculate the reported effect sizes, if different from the strongest model of each tested trait. All fixed effects added to modelling as well as mother as a random effect, number of mothers and total number of individuals. This is extended data Table S1 and…
RTE_Models	All the chosen models for the "Reciprocal Transplant Experiment" includes the strongest model (with fewest explanatory factors) and the model used to calculate the reported effect sizes, if different from the strongest model of each tested trait. All fixed effects added to modelling as well as mother as a random effect, number of mothers and total number of individuals. This is extended data Tabl…
Heritabilities	Calculated intraclass correlation coefficients (ICC, R) and their confidence intervals (LCL and UCL) for each trait, as plotted in Figure 3. The p-values for each correlation are also given. These were used to estimate the heritability of each trait as 2*ICC
Fixed effect sizes GCE	Effect sizes of each fixed effect on each measured trait calculated from the best supported model that also contained altitude (ELE) in the common garden experiment. These are point estimates in mean standard deviation units. Upper (UCL) and lower (LCL) confidence intervals are also given. The values for altitude (ELE) are those plotted in Figure 2
RTE_tem_alt_EffectSizes	The effect sizes of altitude and temperature as ratios on each measured trait in the reciprocal transplant experiment including the upper and lower limits. These values are those plotted in Figure 4 , Figure S4, Figure S6 and Figure S8.

### Sheet: CGE_MODELS
Species	Trait	chosen model	delta AICc	wt AICc	strongest model (with fewest explanatory factors)	delta AICc	wt AICc	all fixed effects	n numbers
H. erato	black percentage	same			SEX + ELE + W_Area	0.5	0.14	Elevation, Sex, Wing area	36 mothers, 315 individuals
H. melpomene	black percentage	same			ELE + W_Area	1.63	0.1	Elevation, Sex, Wing area	23 mothers, 333 individuals
H. erato	red reflectance				SEX	0.53	0.34	Elevation, Sex	33 mothers, 416 individuals
H. melpomene	red reflectance	same			ELE*SEX	0	0.75	Elevation, Sex	22 mothers, 431 individuals
H. erato	CT_KO (Cold Knock out time)	same			AR + ELE + P_WEI + B.perc	0	0.14	Elevation, Observer, Black wing percentage, pupa weight, sex, wing aspect ratio	37 mothers, 436 individuals
H. melpomene	CT_KO (Cold Knock out time)	same			AR + ELE + HT_observer + P_WEI + B.perc	0	0.07	Elevation, Observer, Black wing percentage, pupa weight, sex, wing aspect ratio	23 mothers, 374 individuals
H. erato	CT_Recov (Cold recovery time)				B.perc	0	0.6	Elevation, Observer, Black wing percentage, pupa weight, sex, wing aspect ratio	37 mothers, 436 individuals
H. melpomene	CT_Recov (Cold recovery time)	same			AR + ELE + HT_observer + P_WEI + B.perc	0	0.6	Elevation, Observer, Black wing percentage, pupa weight, sex, wing aspect ratio	23 mothers, 374 individuals
H. erato	HT_KO (Heat Knockout time)	same			AR + ELE + SEX + P_WEI + B.perc + ELE:B.perc	0	0.15	Elevation, Observer, Black wing percentage, pupa weight, sex, wing aspect ratio	31 mothers, 297 individuals
H. melpomene	HT_KO (Heat Knockout time)	same			AR + ELE + HT_observer + P_WEI + B.perc + ELE:SEX	0	0.06	Elevation, Observer, Black wing percentage, pupa weight, sex, wing aspect ratio	20 mothers, 239 individuals
H. erato	HT_Recov (Heat recovery time)	same			AR + ELE + HT_observer + P_WEI + B.perc + ELE:P_WEI	0	0.06	Elevation, Observer, Black wing percentage, pupa weight, sex, wing aspect ratio	31 mothers, 297 individuals
H. melpomene	HT_Recov (Heat recovery time)	same			AR + ELE + HT_observer + B.perc	0	0.1	Elevation, Observer, Black wing percentage, pupa weight, sex, wing aspect ratio	20 mothers, 239 individuals
H. erato	Laval development time	ele	1.35	0.34	null	0	0.66	elevation	38 mothers, 775 individuals
H. melpomene	Laval development time	ele	1.54	0.32	null	0	0.68	elevation	25 mothers, 450 individuals
H. erato	pupal development time	ele	1.74	0.3	null	0	0.7	elevation	38 mothers 558 individuals
H. melpomene	pupal development time	ele	1.71	0.3	null	0	0.7	elevation	22 mothers 405 individuals
H. erato	pupa weight	ele + dev_time	1.58	0.21	dev_time	0	0.47	elevation, development time	40 mothers, 753 individuals
H. melpomene	pupa weight	ele + dev_time	2.02	0.24	dev_time	0	0.67	elevation, development time	23 mothers, 444 individuals
H. erato	adult weight	ele + dev_time	1.97	0.21	dev_time	0	0..56	elevation, development time, sex	45 mothers, 327 individuals
H. melpomene	adult weight	ele + dev_time	1.79	0.12	dev_time	0	0.3	elevation, development time, sex	29 mothers, 293 individuals
H. erato	survival to pupation	ele	2	0.27	null	0	0.73	elevation	42 mothers 1549 individuals
H. melpomene	survival to pupation	ele	1.74	0.3	null	0	0.7	elevation	26 mothers 855 individuals
H. erato	survival post pupation	ele	2.01	0.27	null	0	0.73	elevation	40 mothers 802 individuals
H. melpomene	survival post pupation	ele	0.77	0.4	null	0	0.6	elevation	24 mothers, 495 individuals
H. erato	wing load	ele	1.77	0.19	null	0	0.47	elevation, development time, sex	44 mothers, 319 individuals
H. melpomene	wing load	ele	1.48	0.19	null	0	0.4	elevation, development time, sex	29 mothers, 290 individuals
Heat tolerance models for Time to heat knock-out results with non-knockouts included in analysis.
species	Trait	strongest model (with fewest explanatory factors)	ΔAICc	wt AICc	all fixed effects	n numbers
H. erato	HT_KO	AR + ELE + SEX + P_WEI + B.perc + ELE:B.perc	0	0.15	Elevation, Observer, Black wing percentage, pupa weight, sex, wing aspect ratio	31 mothers, 367 inds
H. melpomene	HT_KO	AR + ELE + HT_observer + P_WEI + B.perc + ELE:SEX	0	0.06	Elevation, Observer, Black wing percentage, pupa weight, sex, wing aspect ratio	20 mothers, 275 inds

### Sheet: RTE_Models
species	Trait	strongest model (fewest explanatory factors	ΔAICc	wt AICc	all fixed effects	n numbers	Effect size model	ΔAICc	wt AICc
H. erato	larval development time	TEM	1.44	0.26	Temperature, Elevation,	16 mothers, 199 inds	TEM*ELE	1.92	0.2
H. melpomene	larval development time	TEM*ELE	0	0.78	Temperature, Elevation,	8 mothers, 79 inds	same	same	same
H. erato	Pupal development time	TEM	1.77	0.15	Temperature, Elevation, Sex	15 mothers, 143 inds	TEM*ELE	0	0.35
H. melpomene	Pupal development time	TEM	0	0.46	Temperature, Elevation, Sex	8 mothers 68 individuals	TEM*ELE	3.99	0.06
H. erato	pupal weight	TEM*Dev_time	0	0.46	Temperature, Elevation, developmental time	16 mothers, 196 inds	TEM, ELE +DEV_TIME+ TEM:ELE+ TEM:DEV_TIME	1.82	0.18
H. melpomene	pupal weight	TEM, ELE, DEV_TIME, TEM:DEV_TIME, ELE:DEV_TIME	0	0.56	Temperature, Elevation, developmental time	8 mothers, 75 individuals	TEM+ELE+ DEV_TIME+ TEM:ELE+ TEM:DEV_TIME+ ELE:DEV_TIME	1.34	0.29
H. erato	adult weight	TEM	1.61	0.11	Temperature, Elevation, developmental time, Sex	15 mothers, 131 inds	TEM, ELE, DEV_TIME, TEM:ELE, TEM:DEV_TIME	3.41	0.05
H. melpomene	adult weight	ELE:DEV_TIME +ELE +DEV_TIME	0.48	0.21	Temperature, Elevation, developmental time, sex	8 mothers, 58 individuals	TEM+ELE+ DEV_TIME+ TEM:ELE+ TEM:DEV_TIME+ ELE:DEV_TIME	0	0.27
H. erato	larval survival	null	0	0.46		16 mothers, 297 inds	TEM*ELE	4.25	0.06
H. melpomene	larval survival	null	0	0.37		9 mothers, 155 inds	TEM*ELE	3.2	0.08
H. erato	pupal survival	null	0	0.54		16 mothers, 200 inds	TEM*ELE	5.66	0.03
H. melpomene	pupal survival	null	0	0.38		9 mothers, 116 inds	TEM*ELE	3.72	0.06
H. erato	Wing load mg/mm	Dev_time	0	0.19	Temperature, elevation, sex, development time	14 mothers, 127 inds	TEM:ELE +Dev_time + ELE + TEM	4.68	0.02
H. melpomene	Wing load mg/mm	ELE:Dev_time + ELE:SEX + TEM +ELE + SEX +Dev_time	0	0.13	Temperature, elevation, sex, development time	8 mothers, 87 inds	ELE:Dev_time + ELE:SEX + ELE:TEM + TEM +ELE + SEX +Dev_time	1.58	0.06
H. erato	black perc	TEM:ELE + TEM:SEX + TEM + ELE + SEX + W_Area	0	0.19	Temperature, Elevation, Sex, wing area	13 mothers, 92 inds	same	same	same
H. melpomene	black perc	TEM:W_Area + W_area:SEX + TEM + ELE + SEX + W_area	0	0.14	Temperature, Elevation, Sex, wing area	8 mothers, 75 inds	same	same	same
H. erato	Aspect ratio	null	1.38	0.1	Temperature, elevation, sex, adult weight	14 mothers, 127 inds	TEM*ELE	6.06	0.01
H. melpomene	Aspect ratio	ELE:SEX + SEX:A_Wei + TEM +ELE + SEX + A_Wei	0	0.15	Temperature, elevation, sex, adult weight	8 mothers, 87 inds	ELE:SEX + SEX:A_Wei + ELE:TEM+ TEM +ELE + SEX + A_Wei	9.61	0
H. erato	CT_KO	TEM	0	0.51	Temperature, Elevation, Observer	12 mothers, 35 inds	TEM*ELE	6.23	0.02
H. melpomene	CT_KO	null	0	0.5	Temperature, Elevation, Observer	6 mothers, 23 inds	TEM*ELE	4.19	0.03
H. erato	CT_Recov	null	0	0.47	Temperature, Elevation, Observer	12 mothers, 35 inds	TEM*ELE	3.95	0.07
H. melpomene	CT_Recov	NULL	0	0.28	Temperature, Elevation, Observer	6 mothers, 23 inds	TEM*ELE	6.12	0.02
H. erato	HT_KO	TEM*ELE + Observer	0	0.67	Temperature, Elevation, Observer	12 mothers, 45 inds	same	same	same
H. melpomene	HT_KO	null	0	0.35	Temperature, Elevation, Observer	6 mothers, 35 inds	TEM*ELE	same	same
Heat tolerance models for Time to heat knock-out results with non-knockouts included in analysis.
species	Trait	strongest model (with fewest explanatory factors)	ΔAICc	wt AICc	all fixed effects	n numbers
H. erato	HT_KO	TEM*ELE + Observer	0	0.93	Temperature, Elevation, Observer	12 mothers, 46 inds

### Sheet: Heritabilities
Species	Trait	ICC (R)	LCL_ICC	UCL_ICC	P-value
H. erato	Larval development time	0.365	0.245	0.475	1.1e-44
H. erato	Pupal development time	0.348	0.211	0.467	1.13e-31
H. erato	Pupa Weight	0.329	0.213	0.438	1.24e-40
H. erato	Adult Weight	0.431	0.249	0.577	6.6e-22
H. erato	Larval survival	0.373	0.373	0.373	3.15e-72
H. erato	Pupal survival	0.003	0.003	0.003	0.399
H. erato	Wing load	0.437	0.253	0.592	5.68e-25
H. erato	Percent black	0.495	0.342	0.624	1.26e-32
H. erato	Red reflectance	0.254	0.127	0.372	1.67e-14
H. erato	Heat KO	0.307	0.112	0.472	3.9e-05
H. erato	Heat Recovery	0.256	0.082	0.422	0.00167
H. erato	Cold KO	0.033	0	0.114	0.195
H. erato	Cold Recovery	0.118	0.014	0.225	5.35e-05
H. melpomene	Larval development time	0.217	0.085	0.337	9.01e-12
H. melpomene	Pupal development time	0.379	0.212	0.537	2.84e-23
H. melpomene	Wing load	0.392	0.16	0.567	5.28e-11
H. melpomene	Pupa Weight	0.182	0.067	0.303	5.54e-10
H. melpomene	Adult Weight	0.183	0.046	0.333	3.25e-06
H. melpomene	Larval survival	0.214	0.214	0.214	2.23e-13
H. melpomene	Pupal survival	0.007	0.007	0.007	0.355
H. melpomene	Percent black	0.355	0.185	0.506	3.57e-22
H. melpomene	Red reflectance	0.132	0.038	0.244	6.58e-08
H. melpomene	Heat KO	0.25	0.066	0.417	1.4e-05
H. melpomene	Heat Recovery	0.043	0	0.162	0.196
H. melpomene	Cold KO	0.105	0.01	0.219	0.00189
H. melpomene	Cold Recovery	0.054	0	0.14	0.0909

### Sheet: Fixed effect sizes GCE
Red reflectance
Fixed effect	PointEst	LCL	UCL	Species
SEXMale	0.111227	-0.247	0.469408	H. melpomene
SEXMale:ELE	-0.000490923	NA	NA	H. melpomene
ELE	0.000427613	-3.07e-07	0.000854518	H. melpomene
SEXMale	-1.02151	-1.17438	-0.868626	H. erato
ELE	-0.000322721	-0.000903849	0.0002534	H. erato
Cold KO
Fixed effect	PointEst	LCL	UCL	Species
Pupal weight	3.11197	1.60742	4.69438	H. erato
Black percentage	0.425193	-4.85219	5.66207	H. erato
Aspect ratio	-0.298586	-2.18502	1.65169	H. erato
ELE	0.00896368	-0.03153	0.0489215	H. erato
Black percentage	2.45014	-3.55485	8.63793	H. melpomene
Aspect ratio	-2.42881	-4.65528	-0.211929	H. melpomene
Pupal weight	2.25124	0.470646	4.10069	H. melpomene
ELE	-0.0171127	-0.0550086	0.0212303	H. melpomene
Cold Recovery
Fixed effect	PointEst	LCL	UCL	Species
Black percentage	-0.136385	-6.46651	6.21033	H. erato
ELE	0.0308428	-0.025895	0.0879051	H. erato
Black percentage	5.35396	-0.706971	11.2907	H. melpomene
Pupal weight	-4.71715	-6.60628	-2.95196	H. melpomene
Aspect ratio	0.732795	-1.48876	2.87922	H. melpomene
ELE	-0.0140682	-0.0466402	0.0183292	H. melpomene
Heat KO						redone 22/04/24 to include non knockouts
Fixed effect	PointEst	LCL	UCL	Species		Fixed effect	PointEst	LCL	UCL	Species
Black percentage	229.579	20.6653	430.276	H. erato		Black percentage	24.0226	4.91438	41.369	H. erato
Aspect ratio:Black percentage	-102.125	-198.102	-3.06605	H. erato		Aspect ratio:Black percentage	-3.41648	-5.52877	-1.08766	H. erato
Aspect ratio	68.3207	-0.562144	135.027	H. erato		Aspect ratio	-3.24384	-5.51827	-1.08303	H. erato
ELE:Black percentage	-2.85873	-5.21087	-0.364921	H. erato		ELE	2.40765	0.786596	3.87711	H. erato
ELE	2.03309	0.30327	3.66503	H. erato		Pupal weight	-1.46874	-3.49043	0.422865	H. erato
Pupal weight	-2.01893	-4.1438	0.0118482	H. erato		Pupal weight	-3.71532	-5.8566	-1.63247	H. melpomene
Pupal weight	-6.73087	-10.9313	-2.72017	H. melpomene		Aspect ratio	-0.826753	-3.50716	1.7524	H. melpomene
Aspect ratio	-1.52451	-7.02885	3.65898	H. melpomene		Black percentage	0.0442871	-6.82944	6.80588	H. melpomene
Black percentage	1.10809	-12.0621	14.715	H. melpomene		ELE	0.00896883	-0.0448912	0.0627515	H. melpomene
ELE	0.0140329	-0.0841583	0.112444	H. melpomene
Heat Recovery						redone 22/04/24 to include non knockouts
Fixed effect	PointEst	LCL	UCL	Species		Fixed effect	PointEst	LCL	UCL	Species
Black percentage	-11.4145	-18.8309	-4.01142	H. erato		Black percentage	-12.1488	-20.0045	-4.39138	H. erato
Pupal weight	-7.69598	-13.0013	-2.44516	H. erato		Pupal weight	-7.21652	-13.0552	-1.46523	H. erato
ELE:Pupal weight	0.811306	0.092577	1.52613	H. erato		ELE:Pupal weight	0.757205	-0.0152794	1.52346	H. erato
Aspect ratio	-0.654535	-3.01891	1.80374	H. erato		ELE	-0.335468	-0.669915	0.00022003	H. erato
ELE	-0.356819	-0.666791	-0.0460758	H. erato		Aspect ratio	-0.0347195	-2.61742	2.61236	H. erato
Black percentage	-1.23829	-8.97506	6.48251	H melpomene		Black percentage	-1.72261	-9.72245	6.15931	H. melpomene
Aspect ratio	0.837857	-2.09673	3.63118	H melpomene		Aspect ratio	0.823845	-2.09892	3.63348	H. melpomene
Pupal weight	0.693708	-1.81699	2.9762	H melpomene		ELE	-0.00702899	-0.0452663	0.0308831	H. melpomene
ELE	-0.00650515	-0.0439774	0.03082	H melpomene
Black percentage
Fixed effect	PointEst	LCL	UCL	Species
Wing area	1.82716	0.0609625	3.59336	H. erato
SEXMale	-0.195845	-0.363225	-0.028657	H. erato
ELE	0.00123968	0.00046974	0.00202181	H. erato
Wing area	2.53146	0.613	4.44884	H melpomene
ELE	0.000609348	6.62e-05	0.00115952	H melpomene
larval survival
Fixed effect	PointEst	LCL	UCL	Species
ELE	-0.0261974	-0.129084	0.0795365	H melpomene
pupal survival
Fixed effect	PointEst	LCL	UCL	Species
ELE	-0.0412882	-0.123907	0.0347452	H melpomene
ELE	-0.000796961	-0.0644678	0.0516758	H. erato
larval dev time
Fixed effect	PointEst	LCL	UCL	Species
ELE	-0.0271274	-0.092657	0.0381455	H. erato
ELE	-0.00488565	-0.0552503	0.0436083	H melpomene
pupal dev time
Fixed effect	PointEst	LCL	UCL	Species
ELE	0.0166303	-0.054065	0.0874722	H. erato
ELE	0.0169362	-0.044732	0.0780532	H melpomene
adult weight
Fixed effect	PointEst	LCL	UCL	Species
ELE	-0.013363	-0.105752	0.079608	H. erato
ELE	-0.0171594	-0.0835681	0.0490758	H. melpomene
pupa weight
Fixed effect	PointEst	LCL	UCL	Species
ELE	-0.0212068	-0.084825	0.0424297	H. erato
ELE	-0.00339202	-0.0459261	0.0395598	H. melpomene
wing load
Fixed effect	PointEst	LCL	UCL	Species
ELE	-0.0260649	-0.125921	0.0740896	H. erato
ELE	-0.0310738	-0.115069	0.0519008	H. melpomene

### Sheet: RTE_tem_alt_EffectSizes
Species	Trait	Elevation	Temp_EffSiz	SEtempx1.96 (standard errors)	LCL_Temp	UCL_Temp	Rearing_temperature	Elev_EffSiz	SEelevx1.96 (standard error)	LCL_Elev	UCL_Elev
H. erato	Aspect ratio	400m	1.00464	0.017679	0.986964	1.02232	19°C	0.993032	0.0176687	0.975364	1.0107
H. erato	Aspect ratio	1200m	1.00546	0.0169345	0.988526	1.02239	24°C	0.992226	0.0165492	0.975677	1.00878
H. melpomene	Aspect ratio	400m	0.988527	0.0138325	0.974695	1.00236	19°C	0.947754	0.0687189	0.879035	1.01647
H. melpomene	Aspect ratio	1200m	0.988459	0.0139381	0.974521	1.0024	24°C	0.984706	0.0671207	0.917585	1.05183
H. erato	Cold KO	400m	0.8156	0.210921	0.604679	1.02652	19°C	1.0452	0.250349	0.794846	1.29554
H. erato	Cold KO	1200m	0.702582	0.220373	0.482209	0.922956	24°C	1.21333	0.434591	0.778735	1.64792
H. melpomene	Cold KO	400m	0.795853	0.368683	0.427169	1.16454	19°C	1.29397	0.747891	0.546081	2.04186
H. melpomene	Cold KO	1200m	1.37815	0.539973	0.838179	1.91813	24°C	0.74724	0.413548	0.333692	1.16079
H. erato	Cold recovery	400m	1.06547	0.56311	0.502361	1.62858	19°C	1.11824	0.724138	0.394104	1.84238
H. erato	Cold recovery	1200m	0.758212	0.420517	0.337695	1.17873	24°C	1.5714	1.00886	0.562539	2.58026
H. melpomene	Cold recovery	400m	2.37747	1.96752	0.409944	4.34499	19°C	0.400615	0.312576	0.0880385	0.713191
H. melpomene	Cold recovery	1200m	1.08245	0.706621	0.37583	1.78907	24°C	0.8799	0.623576	0.256324	1.50348
H. erato	Heat tolerance	400m	2.12693	0.794681	1.33225	2.92162	19°C	0.739819	0.281238	0.458581	1.02106
H. erato	Heat tolerance	1200m	1.11583	0.373982	0.741844	1.48981	24°C	1.4102	0.526428	0.883772	1.93663
H. melpomene	Heat tolerance	400m	1.12319	0.624562	0.498626	1.74775	19°C	1.14444	0.621748	0.522692	1.76619
H. melpomene	Heat tolerance	1200m	1.57826	0.724663	0.853598	2.30292	24°C	0.814455	0.386223	0.428231	1.20068
H. erato	Percent black	400m	0.98617	0.0207757	0.965395	1.00695	19°C	0.98215	0.0283754	0.953775	1.01053
H. erato	Percent black	1200m	1.01626	0.01835	0.99791	1.03461	24°C	0.953071	0.0297199	0.923351	0.982791
H. melpomene	Percent black	400m	1.00883	0.0142715	0.994558	1.0231	19°C	0.979127	0.0264846	0.952642	1.00561
H. melpomene	Percent black	1200m	1.00865	0.0139362	0.994709	1.02258	24°C	0.979306	0.0262157	0.95309	1.00552
H. erato	Larval development time	400m	0.600499	0.0296436	0.570855	0.630142	19°C	0.908259	0.0903176	0.817942	0.998577
H. erato	Larval development time	1200m	0.610378	0.0308601	0.579518	0.641238	24°C	0.893558	0.0919629	0.801595	0.985521
H. melpomene	Larval development time	400m	0.588442	0.0429588	0.545483	0.631401	19°C	1.08155	0.0897731	0.991773	1.17132
H. melpomene	Larval development time	1200m	0.678785	0.0473028	0.631482	0.726088	24°C	0.937597	0.0759847	0.861613	1.01358
H. erato	Pupal development time	400m	0.505268	0.0198597	0.485408	0.525128	19°C	1.05517	0.0498847	1.00529	1.10506
H. erato	Pupal development time	1200m	0.535277	0.0204745	0.514802	0.555751	24°C	0.996018	0.0525707	0.943447	1.04859
H. melpomene	Pupal development time	400m	0.510127	0.0262769	0.48385	0.536404	19°C	1.01636	0.0666199	0.949743	1.08298
H. melpomene	Pupal development time	1200m	0.522678	0.0245522	0.498125	0.54723	24°C	0.991957	0.0650918	0.926865	1.05705
H. erato	Pupa weight	400m	0.90363	0.136355	0.767275	1.03999	19°C	0.972423	0.0949848	0.877438	1.06741
H. erato	Pupa weight	1200m	0.834549	0.125749	0.708799	0.960298	24°C	1.05292	0.12759	0.925327	1.18051
H. melpomene	Pupa weight	400m	0.796146	0.125979	0.670167	0.922125	19°C	1.01726	0.136081	0.88118	1.15334
H. melpomene	Pupa weight	1200m	0.887008	0.102471	0.784538	0.989479	24°C	0.913056	0.143411	0.769645	1.05647
H. erato	Adult weight	400m	0.822809	0.089731	0.733078	0.91254	19°C	1.083	0.193651	0.88935	1.27665
H. erato	Adult weight	1200m	0.873853	0.106648	0.767205	0.980501	24°C	1.01974	0.225224	0.794516	1.24496
H. melpomene	Adult weight	400m	0.675215	0.226	0.449215	0.901214	19°C	1.12259	0.242037	0.88055	1.36462
H. melpomene	Adult weight	1200m	0.905068	0.207938	0.697131	1.11301	24°C	0.837492	0.240978	0.596514	1.07847
H. erato	Wing area	400m	1.10115	0.0383644	1.06278	1.13951	19°C	1.00846	0.0341758	0.97428	1.04263
H. erato	Wing area	1200m	1.08992	0.0363093	1.05361	1.12623	24°C	1.01884	1.00846	0.010386	2.0273
H. melpomene	Wing area	400m	0.841083	0.0765732	0.76451	0.917657	19°C	0.944992	0.0537585	0.891233	0.99875
H. melpomene	Wing area	1200m	0.848501	0.0731519	0.775349	0.921653	24°C	0.953326	0.0457215	0.907604	0.999047
H. erato	Wing Load mg/mm	400m	1.08441	0.136194	0.948217	1.22061	19°C	0.99509	0.100549	0.894541	1.09564
H. erato	Wing Load mg/mm	1200m	1.05253	0.124169	0.928361	1.1767	24°C	0.965834	0.106374	0.85946	1.07221
H. melpomene	Wing Load mg/mm	400m	1.18203	0.223985	0.958041	1.40601	19°C	1.18203	0.223985	0.958041	1.40601
H. melpomene	Wing Load mg/mm	1200m	1.18845	0.23271	0.955741	1.42116	24°C	1.18845	0.23271	0.955741	1.42116
H. erato	Larval Survival	400m	0.919443	0.181108	0.738335	1.10055	19°C	0.880547	0.307528	0.573019	1.18808
H. erato	Larval Survival	1200m	1.02413	0.131688	0.892444	1.15582	24°C	0.790536	0.331672	0.458864	1.12221
H. melpomene	Larval Survival	400m	1.30467	0.828682	0.475988	2.13335	19°C	0.603692	0.764884	-0.161192	1.36858
H. melpomene	Larval Survival	1200m	1.09875	0.250279	0.84847	1.34903	24°C	0.716832	0.606321	0.110511	1.32315
H. erato	Pupal Survival	400m	1.11399	0.333732	0.78026	1.44772	19°C	0.915925	0.281734	0.634191	1.19766
H. erato	Pupal Survival	1200m	1.00847	0.292157	0.716315	1.30063	24°C	1.01176	0.336155	0.675606	1.34792
H. melpomene	Pupal Survival	400m	0.890302	0.230907	0.659395	1.12121	19°C	0.932258	0.197386	0.734872	1.12964
H. melpomene	Pupal Survival	1200m	0.92129	0.184723	0.736567	1.10601	24°C	0.900901	0.225477	0.675424	1.12638
